# Drug screening in human physiologic medium identifies uric acid as an inhibitor of rigosertib efficacy

**DOI:** 10.1101/2023.07.26.550731

**Authors:** Vipin Rawat, Patrick DeLear, Prarthana Prashanth, Mete Emir Ozgurses, Anteneh Tebeje, Philippa A. Burns, Kelly O. Conger, Christopher Solís, Yasir Hasnain, Anna Novikova, Jennifer E. Endress, Paloma González-Sánchez, Wentao Dong, Greg Stephanopoulos, Gina M. DeNicola, Isaac S. Harris, David Sept, Frank M. Mason, Jonathan L. Coloff

**Author notes:** Correspondence to, 1853 W Polk St Rm 522, M/C 512, Chicago, IL 60612.

## Abstract

The non-physiological nutrient levels found in traditional culture media have been shown to affect numerous aspects of cancer cell physiology, including how cells respond to certain therapeutic agents. Here, we comprehensively evaluated how physiological nutrient levels impact therapeutic response by performing drug screening in human plasma-like medium (HPLM). We observed dramatic nutrient-dependent changes in sensitivity to a variety of FDA-approved and clinically trialed compounds, including rigosertib, an experimental cancer therapeutic that has recently failed in phase 3 clinical trials. Mechanistically, we found that the ability of rigosertib to destabilize microtubules is strongly inhibited by the purine metabolism waste product uric acid, which is uniquely abundant in humans relative to traditional *in vitro* and *in vivo* cancer models. Structural modelling studies suggest that uric acid interacts with the tubulin-rigosertib complex and may act as an uncompetitive inhibitor of rigosertib. These results offer a possible explanation for the failure of rigosertib in clinical trials and demonstrate the utility of physiological media to achieve *in vitro* results that better represent human therapeutic responses.
