## Supplemental Table S1 for "Drug screening in human physiologic medium identifies uric acid as an inhibitor of rigosertib efficacy"

### Sheet: Sheet1
Table S1. Results of RPMI vs HPLM drug screen.
Compound Name	% Difference in AUC (RPMI/HPLM)	Pathway	Clinical Trials	FDA approved
Lometrexol	-68.0354	Nucleotide Metabolism	Y	Y
Triptolide	-66.9815	Proteotoxic	Y	N
PF3758309	-62.6866	Cytoskeleton	Y	N
Azathioprine	-50.6016	Immunology	Y	Y
Idarubicin_HCl	-49.3165	DNADamage	Y	Y
Epothilone_B	-49.1408	Cytoskeleton	Y	Y
Topotecan_HCl	-48.7198	DNADamage	Y	Y
Rigosertib	-46.6702	CellCycle	Y	N
Paclitaxel	-45.1422	Cytoskeleton	Y	Y
Ispinesib	-43.3811	Cytoskeleton	Y	N
Mercaptopurine	-43.3665	DNADamage	Y	Y
Teniposide	-42.7313	DNADamage	Y	Y
Docetaxel	-42.7309	Cytoskeleton	Y	Y
SB_743921	-42.1258	Cytoskeleton	Y	N
Diphenyleneiodonium_chloride	-42.0177	Redox Homeostasis	N	N
Oligomycin_A	-41.0108	Mitochondria	N	N
Vinorelbine_Tartrate	-41.0058	Cytoskeleton	Y	Y
6_Thioguanine	-37.9245	Nucleotide Metabolism	Y	Y
Bleomycin_sulfate	-37.6662	DNADamage	Y	Y
AMG_900	-35.092	CellCycle	Y	N
Pyrvinium_pamoate	-34.5218	Hormone	Y	Y
FK_866	-32.8068	Other Metabolism	N	N
Mitoxantrone_HCl	-32.7414	Other Metabolism	Y	N
Epothilone_A	-32.5671	Cytoskeleton	N	N
Thapsigargin	-31.9264	Autophagy/ER Stress	N	N
Disulfiram	-31.9258	Lipid Metabolism	Y	Y
Ganetespib	-31.761	Proteotoxic	Y	N
6_Mercaptopurine	-31.7057	Nucleotide Metabolism	Y	Y
17DMAG_HCl	-30.7605	Proteotoxic	N	N
Romidepsin	-30.5213	Epigenetics	Y	Y
AUY922	-29.9731	Proteotoxic	Y	N
Bortezomib	-29.8036	Proteotoxic	Y	Y
Olaparib	-29.0547	Mitochondria	Y	Y
HSP990	-28.8462	Proteotoxic	Y	N
Gemcitabine	-28.46	DNADamage	Y	Y
PUH71	-28.442	Proteotoxic	Y	N
17AAG	-27.5739	Proteotoxic	Y	N
Vinblastine	-27.1661	Cytoskeleton	Y	Y
Toyocamycin	-27.0958	Lipid Metabolism	N	N
CX6258_HCl	-26.8456	JAK/STAT	N	N
Daunorubicin_HCl	-26.7521	DNADamage	Y	N
BIIB021	-26.1999	Proteotoxic	Y	N
CPI203	-25.846	Epigenetics	N	N
Decitabine	-25.3675	Epigenetics	Y	Y
Ro3280	-24.438	CellCycle	N	N
SNS314_Mesylate	-24.4084	CellCycle	Y	N
Doxorubicin	-24.3504	DNADamage	Y	Y
GSK923295	-23.9016	Cytoskeleton	N	Y
Mitoxantrone	-23.6711	DNADamage	Y	Y
Epirubicin_HCl	-23.4649	DNADamage	Y	N
Rotenone	-23.0306	Mitochondria	N	N
BI_2536	-23.0132	CellCycle	Y	N
JNJ_26854165	-22.6025	Others	Y	N
Elesclomol	-22.523	Proteotoxic	Y	N
Etoposide	-22.4418	DNADamage	Y	Y
Disulfiram	-22.2494	Others	Y	Y
AZ628	-22.2474	MAPK	N	N
Tipifarnib	-21.7074	Other Metabolism	Y	N
Gemcitabine	-20.7707	Nucleotide Metabolism	Y	Y
Barasertib	-20.5708	CellCycle	N	N
GSK461364	-20.5469	CellCycle	Y	N
Elesclomol	-20.0808	Redox Homeostasis	N	N
JNJ26481585	-19.697	Epigenetics	Y	N
Olaparib	-19.6802	DNADamage	Y	N
CH5138303	-19.243	Proteotoxic	N	N
Clofarabine	-18.6339	DNADamage	Y	Y
PHA793887	-18.5368	CellCycle	Y	N
Ethidium_Bromide	-18.4668	Mitochondria	N	N
Piperlongumine	-18.1326	Redox Homeostasis	N	N
GSK1120212	-18.1208	MAPK	Y	N
Voreloxin	-18.0078	DNADamage	Y	N
Danusertib	-17.2975	CellCycle	Y	N
Nocodazole	-17.1924	Cytoskeleton	N	N
Fludarabine_Phosphate	-16.9231	DNADamage	Y	Y
BI6727	-16.8465	CellCycle	Y	N
AEM1	-16.7485	Redox Homeostasis	N	N
Vincristine	-16.7095	Cytoskeleton	Y	Y
17_AAG	-16.3061	Autophagy/ER Stress	Y	N
Azaserine	-16.2154	Redox Homeostasis	N	N
PF562271	-16.1629	Protein Tyrosine Kinase	N	N
AR42	-15.2209	Epigenetics	N	N
CYT997	-15.1083	Cytoskeleton	Y	N
CD_437	-15.0462	Hormone	N	N
VX680	-14.9267	CellCycle	Y	N
Rucaparib	-14.3403	DNADamage	N	Y
Cladribine	-14.0299	DNADamage	Y	Y
Azacitidine	-13.804	Epigenetics	Y	Y
CEP33779	-13.7144	JAK/STAT	N	N
MLN8237	-13.5282	CellCycle	Y	N
Cyclosporin_A	-13.3353	Immunology	Y	N
KX2391	-13.1247	Protein Tyrosine Kinase	N	N
JNK_Inhibitor_IX	-13.0926	MAPK	N	N
Belinostat	-13.0472	Epigenetics	Y	Y
PAC1	-12.9109	Apoptosis	Y	N
TAK733	-12.8997	MAPK	Y	N
NMSP937	-12.8135	CellCycle	N	N
FCCP	-12.6358	Mitochondria	N	N
STF_31	-12.4362	Other Metabolism	N	N
GSK2126458	-12.3706	PI3K/AKT/mTOR	Y	N
MLN2238	-12.2253	Proteotoxic	Y	N
Irinotecan	-12.2116	DNADamage	Y	Y
VER50589	-12.2057	Proteotoxic	N	N
Simvastatin	-12.1399	Other Metabolism	Y	Y
Itraconazole	-12.0373	Others	Y	Y
2Methoxyestradiol	-11.9645	Cytoskeleton	Y	N
Triciribine	-11.7402	DNADamage	Y	N
Crenolanib	-11.6359	Protein Tyrosine Kinase	Y	N
PD_0332991	-11.4357	CellCycle	Y	N
AT7519	-11.2296	CellCycle	Y	N
Cladribine	-11.117	Nucleotide Metabolism	Y	Y
TG101348	-10.7198	JAK/STAT	Y	N
AT9283	-10.5736	CellCycle	Y	N
SGI1776_free_base	-10.4839	JAK/STAT	N	N
Auranofin	-10.3403	Redox Homeostasis	Y	Y
PHA665752	-10.1065	Protein Tyrosine Kinase	N	N
Irinotecan_HCl_Trihydrate	-10.0656	DNADamage	Y	N
Sabutoclax	-9.93789	Apoptosis	N	N
Refametinib	-9.9358	MAPK	Y	N
Xanthohumol	-9.85668	Autophagy/ER Stress	Y	N
SU11274	-9.77333	Protein Tyrosine Kinase	N	N
Dacomitinib	-9.71482	Protein Tyrosine Kinase	Y	Y
Cerulenin	-9.61098	Lipid Metabolism	N	N
GSK650394	-9.42408	PI3K/AKT/mTOR	N	N
Dacarbazine	-9.40263	DNADamage	Y	Y
Trichostatin_A	-9.23535	Epigenetics	Y	N
Fedratinib	-9.15493	Other Metabolism	Y	Y
BX795	-9.08507	PI3K/AKT/mTOR	N	N
CJ_13610	-9.07357	Lipid Metabolism	N	N
PIK75	-9.04419	PI3K/AKT/mTOR	N	N
PD0325901	-8.94364	MAPK	Y	N
Raltitrexed	-8.90659	DNADamage	Y	N
XMD892	-8.78853	MAPK	N	N
PIK93	-8.78842	PI3K/AKT/mTOR	N	N
Gossypol	-8.7757	Other Metabolism	Y	N
Obatoclax_mesylate	-8.47234	Apoptosis	N	N
Abitrexate	-8.43905	Other Metabolism	N	Y
DCC2036	-8.43034	Protein Tyrosine Kinase	Y	N
Fluvastatin_sodium	-8.40314	Other Metabolism	Y	Y
Mycophenolic_Acid	-8.3983	Nucleotide Metabolism	Y	N
Ketoconazole	-8.21552	Other Metabolism	Y	Y
HS173	-8.07018	PI3K/AKT/mTOR	N	N
SRT1720	-8.02958	Epigenetics	N	N
Digitoxin	-8.01118	Other Metabolism	Y	Y
AGI_6780	-8.00707	Other Metabolism	N	N
AZD1480	-7.88585	JAK/STAT	N	N
ARQ_621	-7.7823	Cytoskeleton	Y	N
Deltarasin	-7.63209	Others	N	N
VS5584	-7.54282	PI3K/AKT/mTOR	Y	N
SB_525334	-7.48595	Others	N	N
ML_240	-7.47431	Autophagy/ER Stress	N	N
968	-7.36381	Other Metabolism	Y	N
Methotrexate	-7.17368	Nucleotide Metabolism	Y	Y
C_75	-7.16732	Lipid Metabolism	N	N
Ruxolitinib	-7.12549	JAK/STAT	Y	Y
Doxercalciferol	-7.10429	Others	Y	Y
LDE225	-7.00025	Others	Y	N
ESI09	-6.63572	Others	N	N
Rottlerin	-6.48757	Mitochondria	N	N
Tunicamycin	-6.39269	Autophagy/ER Stress	N	N
ABT751	-6.34686	Cytoskeleton	Y	N
Brequinar	-6.11433	Nucleotide Metabolism	Y	N
BMS536924	-6.06962	Protein Tyrosine Kinase	N	N
Antimycin_A	-6.04943	Mitochondria	Y	N
AG14361	-5.91108	DNADamage	N	N
Imatinib	-5.86748	Protein Tyrosine Kinase	Y	Y
Lapatinib_Ditosylate	-5.85507	Protein Tyrosine Kinase	Y	Y
PEITC	-5.80254	Redox Homeostasis	Y	N
Ezetimibe	-5.76631	Other Metabolism	Y	Y
Crizotinib	-5.74334	Protein Tyrosine Kinase	Y	Y
Streptozotocin	-5.58838	Others	Y	N
Eeyarestatin_I	-5.38462	Autophagy/ER Stress	N	N
Lapatinib	-5.33248	Protein Tyrosine Kinase	Y	Y
Chloroambucil	-5.31544	DNADamage	Y	N
GSK2656157	-5.20317	Autophagy/ER Stress	N	N
Geldanamycin	-5.19922	Proteotoxic	N	N
Tolcapone	-5.18034	Hormone	Y	Y
Regorafenib	-5.08348	Protein Tyrosine Kinase	Y	Y
KU60019	-5.04271	DNADamage	Y	N
Mycophenolic	-5.01328	Immunology	Y	Y
TC_G_1005	-4.98586	Other Metabolism	N	N
Fludarabine	-4.85804	Nucleotide Metabolism	Y	Y
GSK2334470	-4.82955	PI3K/AKT/mTOR	N	N
PF3845	-4.76915	Other Metabolism	N	N
Isotretinoin	-4.73934	Hormone	Y	Y
ABT_737	-4.66872	Mitochondria	Y	N
BMS_794833	-4.64561	Protein Tyrosine Kinase	Y	N
Canagliflozin	-4.55913	Other Metabolism	Y	Y
Vatalanib_2HCl	-4.55641	Protein Tyrosine Kinase	Y	N
Bendamustine_HCL	-4.52261	DNADamage	Y	Y
AZ_3146	-4.50194	Cytoskeleton	N	N
Mycophenolate_mofetil	-4.49984	Other Metabolism	Y	Y
Tubacin	-4.42638	Epigenetics	N	N
Sulforaphane	-4.36623	Redox Homeostasis	Y	N
SB590885	-4.31825	MAPK	N	N
Tandutinib	-4.1819	Protein Tyrosine Kinase	Y	N
Tamoxifen_Citrate	-4.181	Hormone	Y	Y
GDC0941	-4.06677	PI3K/AKT/mTOR	Y	N
Sirtinol	-4.03555	Epigenetics	N	N
Plumbagin	-4.03522	Redox Homeostasis	N	N
BIRB_796	-3.95129	MAPK	Y	N
SNS032	-3.82874	CellCycle	Y	N
6_Aminonicotinamide	-3.76712	Other Metabolism	Y	N
Imatinib_Mesylate	-3.71366	Protein Tyrosine Kinase	Y	Y
Menadione	-3.6271	Redox Homeostasis	N	Y
Vandetanib	-3.62381	Protein Tyrosine Kinase	Y	Y
CH5132799	-3.58587	PI3K/AKT/mTOR	N	Y
PF_573228	-3.52673	Protein Tyrosine Kinase	N	N
ML323	-3.49727	Others	N	N
Carmofur	-3.38652	DNADamage	N	N
AZD6244	-3.35031	MAPK	Y	N
Masitinib	-3.2915	Protein Tyrosine Kinase	Y	N
CHR_2797	-3.26899	Other Metabolism	Y	N
Mitotane	-3.24441	Other Metabolism	Y	Y
STF62247	-3.21511	Others	N	N
LDC000067	-3.21036	CellCycle	N	N
Nilotinib	-3.15695	Protein Tyrosine Kinase	Y	Y
Fenretinide	-3.14498	Hormone	Y	N
AEE788	-3.12966	Protein Tyrosine Kinase	Y	N
Gossypol	-2.92033	Other Metabolism	Y	N
Erastin	-2.9115	Redox Homeostasis	N	Y
AZD8055	-2.8786	PI3K/AKT/mTOR	Y	N
Bexarotene	-2.87271	Others	Y	Y
ENMD2076	-2.84073	CellCycle	Y	N
Fatostatin_A	-2.80957	Lipid Metabolism	N	N
AZD7762	-2.68373	CellCycle	N	N
Brivanib	-2.589	Protein Tyrosine Kinase	Y	N
Flavopiridol	-2.5641	CellCycle	Y	N
NU7441	-2.5347	DNADamage	N	N
MI2	-2.44871	Others	N	N
STF_083010	-2.44194	Lipid Metabolism	N	N
Oxaliplatin	-2.43831	DNADamage	Y	Y
Ftorafur	-2.36869	DNADamage	Y	N
Dorsomorphin	-2.35192	Other Metabolism	N	N
Entinostat	-2.20538	Epigenetics	Y	N
Ku0063794	-2.20497	PI3K/AKT/mTOR	N	N
BKM120	-2.13675	PI3K/AKT/mTOR	Y	N
Gefitinib	-2.10315	Protein Tyrosine Kinase	Y	Y
Torin_2	-2.02068	PI3K/AKT/mTOR	N	N
Aprepitant	-2.00211	Others	Y	Y
BMS_777607	-1.9871	Protein Tyrosine Kinase	Y	N
Artesunate	-1.87211	Redox Homeostasis	Y	Y
KRas_G12C_inhibitor_9	-1.7437	Others	Y	N
ML309	-1.66496	Other Metabolism	N	N
MLN9708	-1.4838	Proteotoxic	Y	N
3PO	-1.34124	Other Metabolism	N	N
Anastrozole	-1.32847	Other Metabolism	Y	Y
INH6	-1.32031	Cytoskeleton	Y	N
Roscovitine	-1.29179	CellCycle	Y	N
ABT263	-1.13385	Apoptosis	Y	N
Resveratrol	-1.11454	Mitochondria	Y	N
JNJ7706621	-1.01083	CellCycle	N	N
SRuxolitinib	-0.91358	JAK/STAT	N	N
XAV939	-0.881881	Others	N	N
Celecoxib	-0.605602	Hormone	Y	Y
OSI420	-0.552666	Protein Tyrosine Kinase	N	N
Avasimibe	-0.522648	Lipid Metabolism	N	N
Axitinib	-0.397675	Protein Tyrosine Kinase	Y	Y
Dovitinib	-0.391181	Protein Tyrosine Kinase	Y	N
SB_216763	-0.390829	PI3K/AKT/mTOR	N	N
NPP	-0.372376	Redox Homeostasis	N	N
Quizartinib	-0.334076	Protein Tyrosine Kinase	Y	N
Fludarabine	-0.269461	DNADamage	Y	Y
PTC209_HBr	-0.202429	Others	N	N
Tie2_kinase_inhibitor	-0.193892	Protein Tyrosine Kinase	Y	N
LCS_1	-0.183824	Redox Homeostasis	N	N
Erlotinib_HCl	-0.148943	Protein Tyrosine Kinase	Y	N
Ro_48_8071	-0.0969932	Lipid Metabolism	N	N
Palomid_529	-0.0773794	PI3K/AKT/mTOR	Y	N
ABT_263	-0.0577367	Mitochondria	Y	N
MK1775	0.0372578	CellCycle	Y	N
beta_Lapachone	0.0970246	Redox Homeostasis	Y	N
BV6	0.103093	Apoptosis	N	N
GF109203X	0.140213	Others	N	N
SB939	0.470035	Epigenetics	Y	N
TMP269	0.481134	Epigenetics	N	N
YH239EE	0.502008	Others	N	N
Fluoxetine	0.517598	Other Metabolism	Y	Y
INK_128	0.531263	PI3K/AKT/mTOR	N	N
Mocetinostat	0.546448	Epigenetics	Y	N
GPP_78	0.587084	Other Metabolism	N	N
Medroxyprogesterone_acetate	0.645661	Hormone	Y	Y
PCI24781	0.730816	Epigenetics	Y	N
CX4945	0.752634	Others	Y	N
WYE354	0.775194	PI3K/AKT/mTOR	N	N
5_Fluorouracil	0.782228	Nucleotide Metabolism	Y	Y
BAY_117082	0.813772	Others	N	N
VAS2870	0.823148	Redox Homeostasis	N	N
MK2206_2HCl	0.884222	PI3K/AKT/mTOR	Y	N
Linifanib	0.938478	Protein Tyrosine Kinase	Y	N
Cediranib	1.00217	Protein Tyrosine Kinase	Y	N
PF543	1.04776	Others	N	N
Amuvatinib	1.05725	Protein Tyrosine Kinase	Y	N
LY2603618	1.26836	CellCycle	Y	N
GW3965_HCl	1.28334	Others	N	N
TW37	1.39701	Apoptosis	N	N
Adrucil	1.57748	DNADamage	Y	Y
Actinonin	1.68258	Mitochondria	N	N
PD173074	1.69107	Protein Tyrosine Kinase	N	N
INH1	1.71248	Cytoskeleton	Y	N
ZSTK474	1.78852	PI3K/AKT/mTOR	Y	N
ABT737	1.87517	Apoptosis	Y	N
AZD9291	1.89742	Protein Tyrosine Kinase	Y	N
Linsitinib	1.92813	Protein Tyrosine Kinase	Y	N
Nutlin3b	2.02948	Others	N	N
Telintra	2.03171	Redox Homeostasis	Y	N
HO3867	2.03715	JAK/STAT	N	N
Triclosan	2.04333	Lipid Metabolism	Y	Y
NVPBSK805_2HCl	2.04447	JAK/STAT	N	N
SF1670	2.11197	Others	N	N
Telatinib	2.15736	Protein Tyrosine Kinase	Y	N
Deforolimus	2.18454	PI3K/AKT/mTOR	Y	N
Oleylethanolamide	2.18487	Lipid Metabolism	N	N
Sorafenib	2.2055	MAPK	Y	Y
Fingolimod	2.22779	Hormone	Y	Y
Toremifene_Citrate	2.31425	Hormone	Y	Y
Evista	2.47615	Hormone	Y	Y
Cyclopentenyl_cytosine	2.58141	Nucleotide Metabolism	Y	N
Dipyridamole	2.65655	Hormone	Y	Y
Afatinib	2.93017	Protein Tyrosine Kinase	Y	Y
Sunitinib_Malate	3.01787	Protein Tyrosine Kinase	Y	Y
PX_12	3.04654	Redox Homeostasis	Y	N
SH454	3.05588	JAK/STAT	N	N
PI103	3.17899	PI3K/AKT/mTOR	N	N
WZ4002	3.2275	Protein Tyrosine Kinase	N	N
BIBF1120	3.26087	Protein Tyrosine Kinase	Y	N
BMS599626	3.34412	Protein Tyrosine Kinase	Y	N
_Epigallocatechin_gallate	3.45912	Other Metabolism	Y	N
Mefloquine	3.46696	Autophagy/ER Stress	Y	Y
Celecoxib	3.69136	Others	Y	Y
GSK2606414	4.03481	Proteotoxic	N	N
CI1040	4.07569	MAPK	Y	N
EGCG	4.19282	Other Metabolism	Y	N
Fingolimod	4.20936	Others	Y	Y
GSK690693	4.21977	PI3K/AKT/mTOR	Y	N
KU55933	4.23708	DNADamage	N	N
Pelitinib	4.26647	Protein Tyrosine Kinase	Y	N
SB3CT	4.58273	Others	N	N
Vorinostat	4.70046	Epigenetics	Y	Y
CGP_37157	4.72879	Other Metabolism	N	N
E7080	5.16934	Protein Tyrosine Kinase	Y	N
4mu8C	5.182	Lipid Metabolism	N	N
Pazopanib	5.28987	Protein Tyrosine Kinase	Y	Y
WP1130	5.71251	Others	N	N
Pyrazofurin	5.88983	Nucleotide Metabolism	N	N
SKI_II	6.01685	Lipid Metabolism	Y	N
N_N_Dimethylsphingosine	6.06144	Lipid Metabolism	N	N
R406	6.11933	Protein Tyrosine Kinase	Y	N
TPCA1	6.36926	Others	N	N
CCCP	6.42606	Mitochondria	N	N
Vemurafenib	6.43564	MAPK	Y	Y
2_Methoxyestradiol	6.51743	Redox Homeostasis	Y	N
OSI930	6.55896	Protein Tyrosine Kinase	Y	N
CHIR99021	7.13597	PI3K/AKT/mTOR	N	N
Bosutinib	7.1876	Protein Tyrosine Kinase	Y	Y
Cyt387	7.22491	JAK/STAT	Y	N
PCI32765_	7.25636	Protein Tyrosine Kinase	Y	N
JNKIN8	7.32183	MAPK	N	N
GW4064	7.58968	Others	N	N
YM201636	7.66596	PI3K/AKT/mTOR	N	N
Tivozanib	7.6944	Protein Tyrosine Kinase	Y	N
PFK15	7.959	Other Metabolism	N	N
YO01027	8.45347	Others	N	N
CUDC101	8.57033	Epigenetics	Y	N
Sotrastaurin	9.12626	Others	Y	N
Raltitrexed	9.16031	Nucleotide Metabolism	Y	N
Acivicin	9.21965	Redox Homeostasis	N	N
CNX2006	10.4391	Protein Tyrosine Kinase	N	N
Lapachol	10.9439	Nucleotide Metabolism	N	N
CYC116	10.9876	CellCycle	Y	N
PD173955	11.6689	Protein Tyrosine Kinase	N	N
FH535	11.8908	Others	N	N
Rapamycin	12.8448	PI3K/AKT/mTOR	Y	N
Cabozantinib_malate	13.1734	Protein Tyrosine Kinase	Y	Y
Floxuridine	14.1124	DNADamage	Y	Y
Saracatinib	14.2991	Protein Tyrosine Kinase	Y	N
6_Azauridine	15.0606	Nucleotide Metabolism	N	N
YM155	15.6957	Apoptosis	Y	N
Ponatinib	16.8979	Protein Tyrosine Kinase	Y	Y
Pyrimethamine	33.6068	Nucleotide Metabolism	Y	Y
Dasatinib	41.7363	Protein Tyrosine Kinase	Y	Y
